# Targeted sequencing of mutations via RNA-templated gap filling of oligonucleotides for single-cell RNA-seq

**DOI:** 10.64898/2026.04.10.717677

**Authors:** Mirca Saurty-Seerunghen, Hower Lee, Martha Holdar, Kellie Wise, Michael Roach, Sara Moein, Ted Kang, Taobo Hu, Mats Nilsson, Luciano Martelotto, Anna Nam, Marco Grillo

**Affiliations:** Department of Pathology and Laboratory Medicine, Weill Cornell Medicine, New York, NY 10065, USA; Science for Life Laboratory, Department of Biochemistry and Biophysics, Stockholm University, Solna, 17165, Sweden; University of Adelaide, Adelaide Centre for Epigenetics, SAiGENCI, Adelaide, SA 5005, Australia; South Australian Immunogenomics Cancer Institute, University of Adelaide, Adelaide, SA 5005, Australia; Sandra and Edward Meyer Cancer Center, New York, NY 10065, USA

**Keywords:** Gap-filling, Single cell, RNA-seq, Mutation detection

## Abstract

We describe a method for targeted sequencing of expressed mutations in single cells. The approach exploits the reverse transcriptase and nick translation activities of the Bst DNA polymerase (Full Length) from *Bacillus stearothermophilus* (BstFL) to perform an RNA-templated gap filling and ligation between flanking probes. Integrated with probe-based single cell RNAseq workflows, it enables simultaneous whole transcriptomic and multiplexed mutation profiling from the same cell, overcoming key limitations of mutation detection in existing scRNA-seq approaches.
