## Supplementary Tables for "Targeted sequencing of mutations via RNA-templated gap filling of oligonucleotides for single-cell RNA-seq"

### Sheet: Table S1
Table S1. Padlock probes sequences for in-situ analysis.
Probe name	Padlock sequence
18s 0nt_gap	aatcgaaccctgattccccgTCTACGATTTTACCAGTGGCTGCGTCTATTTAGTGGAGCCTCTACGATTTTACCAGTGGCttctcaggctccctctccgg
18s 10nt_gap	aaccctgattccccgtcaccTCTACGATTTTACCAGTGGCTGCGTCTATTTAGTGGAGCCTCTACGATTTTACCAGTGGCgccgtttctcaggctccctc
18s 20nt_gap	tgattccccgtcacccgtgg TCTACGATTTTACCAGTGGCTGCGTCTATTTAGTGGAGCCTCTACGATTTTACCAGTGGCagcctgagaaacggctacca
18s 20nt_gap	tg*a*t*t*c*cccgtcacccgtgg TCTACGATTTTACCAGTGGCTGCGTCTATTTAGTGGAGCCTCTACGATTTTACCAGTGGCagcctgagaaacggctacca	*=PS bonds

### Sheet: Table S2
Table S2. Genotyping targets and their probe sequences.
Gene	RefSNP_id	chr	pos	ref	alt	Mutation type	Cell line (s) in which mutation is detected	LHS probe sequence	RHS probe sequence
H2AFX		chr11	119094769	G	A	Somatic mutation	LnCAP, SK-BR-3	GTGACTGGAGTTCAGACGTGTGCTCTTCCGATCTCGAGGCCGACGCGGCAGGCGGTGCG	CG*G*G*GGCGGGCGGGGACTCGAGGCCACGCGGTTAGCACGTANNACTTTAGGCGGTCCTAGCAA/3ddC/
COPG1		chr3	129257553	T	C	Somatic mutation	MCF-7	GTGACTGGAGTTCAGACGTGTGCTCTTCCGATCTATGCAGTAGGCAAAGGGAGACTTAA	CC*G*T*GTGACCTTGCTGATCATCTTAACGCGGTTAGCACGTANNACTTTAGGCGGTCCTAGCAA/3ddC/
RPN1		chr3	128625943	G	A	Somatic mutation	LnCAP, MCF-7	GTGACTGGAGTTCAGACGTGTGCTCTTCCGATCTTAGGCAACAATCACAGGGCGGCCAA	CA*G*A*TAGGTGTAGTGCAGCTCATCTACGCGGTTAGCACGTANNACTTTAGGCGGTCCTAGCAA/3ddC/
NANS		chr9	98060853	G	C	Somatic mutation	LnCAP	GTGACTGGAGTTCAGACGTGTGCTCTTCCGATCTCCCCAGGAATGCTTCGAGGTGTATG	CA*A*G*GCTTTCCGATTAAACTTGAATACGCGGTTAGCACGTANNACTTTAGGCGGTCCTAGCAA/3ddC/
PSMB1		chr6	170553212	G	C	Somatic mutation	MCF-7	GTGACTGGAGTTCAGACGTGTGCTCTTCCGATCTTGTTGTCCTCTACAGCCATGTATTC	CA*G*A*GACTTGGGGATGGAACCGCACACGCGGTTAGCACGTANNACTTTAGGCGGTCCTAGCAA/3ddC/
TSPAN13		chr7	16783470	G	A	Somatic mutation	LnCAP, SK-BR-3	GTGACTGGAGTTCAGACGTGTGCTCTTCCGATCTTTCTCATCAAAGGAATGCACTAGGA	TC*T*T*TCTGGTTCCTGTATCTGTAGGACGCGGTTAGCACGTANNACTTTAGGCGGTCCTAGCAA/3ddC/
BSG		chr19	583268	G	A	Somatic mutation	LnCAP, MCF-7	GTGACTGGAGTTCAGACGTGTGCTCTTCCGATCTGGGGGCTTGGGAGTGACTTGAGGCT	TC*G*C*CCTCGGTGTGGGCAAGTGAGTACGCGGTTAGCACGTANNACTTTAGGCGGTCCTAGCAA/3ddC/
P4HB		chr17	81843412	C	A	Somatic mutation	LnCAP	GTGACTGGAGTTCAGACGTGTGCTCTTCCGATCTGGAAGGGGAAGGCCCAGGCCTGTGC	CA*G*G*GCTGGCAGCCACCAGCTCCTCACGCGGTTAGCACGTANNACTTTAGGCGGTCCTAGCAA/3ddC/
MAZ		chr16	29807736	G	A	Somatic mutation	SK-BR-3	GTGACTGGAGTTCAGACGTGTGCTCTTCCGATCTCGCACGTGGTAGCTCATGCGGTCCT	AA*G*C*GCTGCTGGCACACCGGGCACTACGCGGTTAGCACGTANNACTTTAGGCGGTCCTAGCAA/3ddC/
CD164		chr6	109367528	C	A	Somatic mutation	LnCAP	GTGACTGGAGTTCAGACGTGTGCTCTTCCGATCTAGGGAGAAGTAAACCTCTAAAACTG	CT*C*T*AAAGGAGAAAACTATAGAAGTACGCGGTTAGCACGTANNACTTTAGGCGGTCCTAGCAA/3ddC/
CTSB		chr8	11853379	G	C	Somatic mutation	MCF-7, SK-BR-3	GTGACTGGAGTTCAGACGTGTGCTCTTCCGATCTGTTGACATAGTTGACCAGCTCATCC	AT*G*G*AAAGAGGGCCTGCTCCGGGCAACGCGGTTAGCACGTANNACTTTAGGCGGTCCTAGCAA/3ddC/
NQO1		chr16	69711242	G	A	Somatic mutation	MCF-7	GTGACTGGAGTTCAGACGTGTGCTCTTCCGATCTAGTGTGCCCAATGCTATATGTCAGT	TA*A*G*ACTTGGAAGCCACAGAAATGCACGCGGTTAGCACGTANNACTTTAGGCGGTCCTAGCAA/3ddC/
FASN		chr17	82087116	G	A	Somatic mutation	SK-BR-3	GTGACTGGAGTTCAGACGTGTGCTCTTCCGATCTCTCAGACAGGCACCCCTCCTCCGTG	AA*G*C*AAAACTTCTCCAGGATGGGCAACGCGGTTAGCACGTANNACTTTAGGCGGTCCTAGCAA/3ddC/
ATP1A1		chr1	116390299	G	A	Somatic mutation	SK-BR-3	GTGACTGGAGTTCAGACGTGTGCTCTTCCGATCTTTAGAAGCTGTGGAGACCTTGGGGT	CC*A*T*CTGCTCTGATAAAACTGGAACACGCGGTTAGCACGTANNACTTTAGGCGGTCCTAGCAA/3ddC/
DMAC1		chr9	7799653	G	T	Somatic mutation	LnCAP, SK-BR-3	GTGACTGGAGTTCAGACGTGTGCTCTTCCGATCTGGAGGTCGGCGCTCCGGGTGTAGCT	CA*G*G*TTTGGCGGGCGCGGCGGCGGTACGCGGTTAGCACGTANNACTTTAGGCGGTCCTAGCAA/3ddC/
CA12		chr15	63325911	A	C	Somatic mutation	MCF-7, SK-BR-3	GTGACTGGAGTTCAGACGTGTGCTCTTCCGATCTCTTGTCTGAAAGCTTGGAGAAGCAG	TC*C*A*GGACACTTGAAAGCACGCTCTACGCGGTTAGCACGTANNACTTTAGGCGGTCCTAGCAA/3ddC/
CCT4		chr2	61873245	G	T	Somatic mutation	MCF-7, SK-BR-3	GTGACTGGAGTTCAGACGTGTGCTCTTCCGATCTTCTTCTCTTTCAATATCCTTAATCA	TC*A*T*TTTATTCAGAAAGTGTAATGCACGCGGTTAGCACGTANNACTTTAGGCGGTCCTAGCAA/3ddC/
TPP2	rs2230854	chr13	102623036	T	C	SNP	LnCAP, SK-BR-3	GTGACTGGAGTTCAGACGTGTGCTCTTCCGATCTCTAGCTACATGTGTCCCATGAGCTC	TC*A*C*AATGGAGAGCAGGTTTCCATCACGCGGTTAGCACGTANNACTTTAGGCGGTCCTAGCAA/3ddC/
CDC16	rs2296971	chr13	114239439	C	T	SNP	SK-BR-3	GTGACTGGAGTTCAGACGTGTGCTCTTCCGATCTTCGCTGGAAGGATCTTTGAAGCCAC	TC*C*T*TCAAGTATTTTTCAAATAATCACGCGGTTAGCACGTANNACTTTAGGCGGTCCTAGCAA/3ddC/
CARS2	rs436462	chr13	110646045	A	G	SNP	LnCAP, SK-BR-3	GTGACTGGAGTTCAGACGTGTGCTCTTCCGATCTATGGCATCAACCACCCTGGGTGTGT	TG*C*C*AAGGCCGCCTTCACGGCCCTCACGCGGTTAGCACGTANNACTTTAGGCGGTCCTAGCAA/3ddC/
COL4A2	rs7990214	chr13	110458826	G	A	SNP	SK-BR-3	GTGACTGGAGTTCAGACGTGTGCTCTTCCGATCTCCTGCGAAGCCCTTGGGTCCTGGCA	AC*C*T*TTGATAGCTTCGTCGCCTTCTACGCGGTTAGCACGTANNACTTTAGGCGGTCCTAGCAA/3ddC/
CRISPLD2	rs12051468	chr16	84845858	A	G	SNP	MCF-7	GTGACTGGAGTTCAGACGTGTGCTCTTCCGATCTGTCAGTGCATCTGGGAGCACGGGCC	TG*C*T*GGTGTCCATCGGGCAGAACCTACGCGGTTAGCACGTANNACTTTAGGCGGTCCTAGCAA/3ddC/
TAF1C	rs2230130	chr16	84179508	C	T	SNP	SK-BR-3	GTGACTGGAGTTCAGACGTGTGCTCTTCCGATCTAGCTGCCCTCGGGCCATGGCCTTGC	CA*G*C*CGCTGCCCTTCCTCTTCCTCCACGCGGTTAGCACGTANNACTTTAGGCGGTCCTAGCAA/3ddC/
ZNF276	rs6500437	chr16	89723490	T	C	SNP	LnCAP, SK-BR-3	GTGACTGGAGTTCAGACGTGTGCTCTTCCGATCTGGGCAGCCGTGGCGCCGTCTCTTTG	CA*C*T*TGACTGCCAGCGCACTGTCCAACGCGGTTAGCACGTANNACTTTAGGCGGTCCTAGCAA/3ddC/
RFWD3	rs7193541	chr16	74630845	T	C	SNP	LnCAP	GTGACTGGAGTTCAGACGTGTGCTCTTCCGATCTGCTCGTGTTTCGCACGTCATATACC	AC*C*A*TTGGCCAGTCCAGCATAGATGACGCGGTTAGCACGTANNACTTTAGGCGGTCCTAGCAA/3ddC/
CLUH	rs1065479	chr17	2703421	G	A	SNP	SK-BR-3	GTGACTGGAGTTCAGACGTGTGCTCTTCCGATCTTTGCCATCCAGGTGCAGTGAGAAGC	AC*A*C*GTGTCCTCCCGGTCCATGAGCACGCGGTTAGCACGTANNACTTTAGGCGGTCCTAGCAA/3ddC/
SERPINF1	rs1136287	chr17	1769982	C	T	SNP	MCF-7	GTGACTGGAGTTCAGACGTGTGCTCTTCCGATCTGAGACAGGAGCACGTTGGTCGTGGG	TG*G*A*TCGCACCCGGTACAGGTCATAACGCGGTTAGCACGTANNACTTTAGGCGGTCCTAGCAA/3ddC/
ZZEF1	rs781853	chr17	4049789	T	C	SNP	SK-BR-3	GTGACTGGAGTTCAGACGTGTGCTCTTCCGATCTTCCTCTGACGCTCCGGTGGGCACAG	TA*G*G*GCCTGATCTTCTAGGCTCGAGACGCGGTTAGCACGTANNACTTTAGGCGGTCCTAGCAA/3ddC/
SBNO2	rs2302109	chr19	1110830	G	A	SNP	MCF-7	GTGACTGGAGTTCAGACGTGTGCTCTTCCGATCTAAGGTGTCTGAGAAGTACTGGAACA	CT*T*G*TGCACCTCCAGCCCCAGGATGACGCGGTTAGCACGTANNACTTTAGGCGGTCCTAGCAA/3ddC/
GNA11	rs4900	chr19	3119241	C	T	SNP	LnCAP, MCF-7	GTGACTGGAGTTCAGACGTGTGCTCTTCCGATCTGAGTTCTGGAACCAGGGGTAGGTGA	TC*C*G*GAACAGGGCTTTGCTCTCCTCACGCGGTTAGCACGTANNACTTTAGGCGGTCCTAGCAA/3ddC/
FSTL3	rs7246311	chr19	680378	C	T	SNP	LnCAP, MCF-7	GTGACTGGAGTTCAGACGTGTGCTCTTCCGATCTGGTGGCGCCGTCTGAGCCGCAGACC	CG*C*C*GGGAGCCCCGAGCAGTCGGGCACGCGGTTAGCACGTANNACTTTAGGCGGTCCTAGCAA/3ddC/
HSPG2	rs2254358	chr1	21890081	C	A	SNP	LnCAP, SK-BR-3	GTGACTGGAGTTCAGACGTGTGCTCTTCCGATCTACCCTGAGCAGCATCTCCTGAATCT	TC*C*G*CATTCCCTTCCGAGCCCACATACGCGGTTAGCACGTANNACTTTAGGCGGTCCTAGCAA/3ddC/
TMCO4	rs4515815	chr1	19694501	C	T	SNP	LnCAP, MCF-7	GTGACTGGAGTTCAGACGTGTGCTCTTCCGATCTGCAGCAGCACGGGCTGTAGGCCGGC	TG*C*A*CCGAGGATGTGCGGTACACGAACGCGGTTAGCACGTANNACTTTAGGCGGTCCTAGCAA/3ddC/
SPEN	rs848209	chr1	15929512	T	C	SNP	MCF-7, SK-BR-3	GTGACTGGAGTTCAGACGTGTGCTCTTCCGATCTCTTCTTGATTTTCCACAGATTCACC	TC*C*C*AGTCTTGCTTGTAGGTCTGAGACGCGGTTAGCACGTANNACTTTAGGCGGTCCTAGCAA/3ddC/
H6PD	rs9434742	chr1	9264512	T	C	SNP	LnCAP, SK-BR-3	GTGACTGGAGTTCAGACGTGTGCTCTTCCGATCTTTGGCCACCAGGGCTGAGATCTCCC	TC*T*G*GGCGCCCTGGTCCTCCTCGGCACGCGGTTAGCACGTANNACTTTAGGCGGTCCTAGCAA/3ddC/
ADCY3	rs11676272	chr2	24918669	A	G	SNP	SK-BR-3	GTGACTGGAGTTCAGACGTGTGCTCTTCCGATCTCACCAGTCCAATTCCAGCCACGGCG	AG*C*T*TGTCGCTGGAGAAGACCACAGACGCGGTTAGCACGTANNACTTTAGGCGGTCCTAGCAA/3ddC/
TRAPPC12	rs11686212	chr2	3388524	A	G	SNP	MCF-7	GTGACTGGAGTTCAGACGTGTGCTCTTCCGATCTCCAGGCGTCGTTCCTCCGGTCCATC	TC*A*G*GGCGGTGGCAAAGGGGTCGTCACGCGGTTAGCACGTANNACTTTAGGCGGTCCTAGCAA/3ddC/
NBAS	rs1990754	chr2	15475786	A	G	SNP	MCF-7, SK-BR-3	GTGACTGGAGTTCAGACGTGTGCTCTTCCGATCTTTTCCCAGTAAATTCTTCAAAGTTT	AA*C*A*GTTAAAGCACCAGAGCATCGAACGCGGTTAGCACGTANNACTTTAGGCGGTCCTAGCAA/3ddC/
THUMPD3	rs1054975	chr3	9365152	T	C	SNP	LnCAP, MCF-7, SK-BR-3	GTGACTGGAGTTCAGACGTGTGCTCTTCCGATCTACTAGAAGCTCAGATTCACTTCCGA	CT*G*T*CACTTGTACAGACTTCTGGTTACGCGGTTAGCACGTANNACTTTAGGCGGTCCTAGCAA/3ddC/
NUP210	rs7628051	chr3	13379650	C	T	SNP	LnCAP, SK-BR-3	GTGACTGGAGTTCAGACGTGTGCTCTTCCGATCTGTCCTGGGCCAAGACAGCCACCGGC	TC*T*C*CTTCGGGGCCCGGGATGCTGTACGCGGTTAGCACGTANNACTTTAGGCGGTCCTAGCAA/3ddC/
GM2A	rs153477	chr5	151259848	A	G	SNP	LnCAP, MCF-7, SK-BR-3	GTGACTGGAGTTCAGACGTGTGCTCTTCCGATCTGACACTGAGGGTCACATTTCCAGGA	TG*G*G*GTCAGGCTCCAGAGTCAGGCTACGCGGTTAGCACGTANNACTTTAGGCGGTCCTAGCAA/3ddC/
RUFY1	rs17355294	chr5	179609432	G	A	SNP	MCF-7	GTGACTGGAGTTCAGACGTGTGCTCTTCCGATCTCGCACCGGCTTGGGGTAGGAGGGCA	CT*C*G*TTGCTGGAGCAGGTGTTGCAGACGCGGTTAGCACGTANNACTTTAGGCGGTCCTAGCAA/3ddC/
NDST1	rs2273235	chr5	150527971	T	G	SNP	LnCAP, MCF-7, SK-BR-3	GTGACTGGAGTTCAGACGTGTGCTCTTCCGATCTGGCTCATAGGTGGAGTGATTTGACT	TC*C*A*GTCCTCGCCGGGGAGCACACCACGCGGTTAGCACGTANNACTTTAGGCGGTCCTAGCAA/3ddC/
DBN1	rs2544809	chr5	177458498	T	C	SNP	LnCAP, MCF-7, SK-BR-3	GTGACTGGAGTTCAGACGTGTGCTCTTCCGATCTAGTTTCAATGGTGTCAGCTGCATCG	TC*C*G*TGGCGTCAGCTGTGGCAGGCTACGCGGTTAGCACGTANNACTTTAGGCGGTCCTAGCAA/3ddC/
DDX41	rs335438	chr5	177513383	G	A	SNP	MCF-7, SK-BR-3	GTGACTGGAGTTCAGACGTGTGCTCTTCCGATCTTGGATGACATCCAGGCTGGCAGCCC	CA*C*A*TTGATGGTCACAGGCTTTACAACGCGGTTAGCACGTANNACTTTAGGCGGTCCTAGCAA/3ddC/
TBP	rs1042327	chr6	170569705	T	C	SNP	MCF-7	GTGACTGGAGTTCAGACGTGTGCTCTTCCGATCTGGAAACTTCACATCACAGCTCCCCA	CT*G*A*ATCTTGAAGTCCAAGAACTTAACGCGGTTAGCACGTANNACTTTAGGCGGTCCTAGCAA/3ddC/
PLEKHG1	rs2073061	chr6	150800779	G	A	SNP	SK-BR-3	GTGACTGGAGTTCAGACGTGTGCTCTTCCGATCTGGCAGCGAGTGTTTCAGAGTTTCCT	CT*G*A*AGAATTTGGCCAGTATCTTGTACGCGGTTAGCACGTANNACTTTAGGCGGTCCTAGCAA/3ddC/
SASH1	rs208696	chr6	148544121	A	G	SNP	MCF-7, SK-BR-3	GTGACTGGAGTTCAGACGTGTGCTCTTCCGATCTGTAGCAATGCATTGTCGACAGCAGA	TC*C*A*GGGGCTGGGCCTTCGTGGAAGACGCGGTTAGCACGTANNACTTTAGGCGGTCCTAGCAA/3ddC/
SYNJ2	rs2502601	chr6	158096276	A	G	SNP	MCF-7, SK-BR-3	GTGACTGGAGTTCAGACGTGTGCTCTTCCGATCTTTGTCACCCAGTGACCTAAGGTTTT	TC*T*G*GTGGCAGCTCTGCCTTGGCAGACGCGGTTAGCACGTANNACTTTAGGCGGTCCTAGCAA/3ddC/
AKAP12	rs3823310	chr6	151353191	A	C	SNP	LnCAP, MCF-7, SK-BR-3	GTGACTGGAGTTCAGACGTGTGCTCTTCCGATCTGGTGTTTCATCCTGTGCAGAGGCCT	TC*T*C*CTTCTTTCTCCGTTTCCTGTCACGCGGTTAGCACGTANNACTTTAGGCGGTCCTAGCAA/3ddC/
CYREN	rs2288237	chr7	135164825	A	C	SNP	LnCAP	GTGACTGGAGTTCAGACGTGTGCTCTTCCGATCTTTCCTGGCTGTGTCCTCTGTGCTGC	CG*G*C*CTGGGCCTCTTCCTCTCCTATACGCGGTTAGCACGTANNACTTTAGGCGGTCCTAGCAA/3ddC/
NOM1	rs2302445	chr7	156969124	G	A	SNP	LnCAP, MCF-7, SK-BR-3	GTGACTGGAGTTCAGACGTGTGCTCTTCCGATCTTTAATAGGATACTTAATACTTTTCG	CT*C*T*GGGTTTGTCCAATTCACTGAAACGCGGTTAGCACGTANNACTTTAGGCGGTCCTAGCAA/3ddC/
PODXL	rs3735035	chr7	131511200	C	T	SNP	LnCAP	GTGACTGGAGTTCAGACGTGTGCTCTTCCGATCTCTCGATGGTGGTAGTAGGGTTGCCT	CT*C*C*TCTAGCCACGGTAGTGTTGACACGCGGTTAGCACGTANNACTTTAGGCGGTCCTAGCAA/3ddC/
SLC37A3	rs62490396	chr7	140380287	C	G	SNP	LnCAP, MCF-7, SK-BR-3	GTGACTGGAGTTCAGACGTGTGCTCTTCCGATCTGAACAAATGGTTGCTGCTCCAGATC	CA*G*C*TCAACTGACGTGTTAAAAGCAACGCGGTTAGCACGTANNACTTTAGGCGGTCCTAGCAA/3ddC/
R3HCC1	rs2272762	chr8	23291417	A	G	SNP	LnCAP, MCF-7	GTGACTGGAGTTCAGACGTGTGCTCTTCCGATCTTCTCCAGGCAGCTCCTCCACGAAGG	TC*C*A*AATGGATCTTCTCTATCTGAAACGCGGTTAGCACGTANNACTTTAGGCGGTCCTAGCAA/3ddC/
SLC39A14	rs2293144	chr8	22404905	A	G	SNP	LnCAP, MCF-7, SK-BR-3	GTGACTGGAGTTCAGACGTGTGCTCTTCCGATCTCGGCCCACTCCCACATCCAGGTGGT	CT*T*C*AGCTGCTGCAGAGTGAGGCTGACGCGGTTAGCACGTANNACTTTAGGCGGTCCTAGCAA/3ddC/
XPO7	rs2306641	chr8	21976454	C	T	SNP	LnCAP, MCF-7, SK-BR-3	GTGACTGGAGTTCAGACGTGTGCTCTTCCGATCTTCGTCTGAGGACTCATCAGTGGAAG	AA*G*T*CAAAGTTGAGGCAGTTATGAGACGCGGTTAGCACGTANNACTTTAGGCGGTCCTAGCAA/3ddC/
TNKS	rs7006985	chr8	9706927	A	G	SNP	LnCAP, MCF-7, SK-BR-3	GTGACTGGAGTTCAGACGTGTGCTCTTCCGATCTACAGCACTTTTGCCATGGCAGTTGA	AT*C*A*GCGCCATGGCTAAGTAACAAAACGCGGTTAGCACGTANNACTTTAGGCGGTCCTAGCAA/3ddC/
NOTCH1	rs10521	chr9	136503255	G	A	SNP	MCF-7	GTGACTGGAGTTCAGACGTGTGCTCTTCCGATCTGAGGCGAGCGCTCCCAGGAATGCGG	TG*G*C*ACTCTGGAAGCACTGCGAGGAACGCGGTTAGCACGTANNACTTTAGGCGGTCCTAGCAA/3ddC/
PSMD5	rs1060817	chr9	120820914	A	G	SNP	SK-BR-3	GTGACTGGAGTTCAGACGTGTGCTCTTCCGATCTCTACTAATGCCACGGAAGAGCTCCA	TC*C*C*GAGATAAAGAAGAAAACCAGGACGCGGTTAGCACGTANNACTTTAGGCGGTCCTAGCAA/3ddC/
WDR5	rs11556390	chr9	134139901	C	T	SNP	LnCAP, MCF-7, SK-BR-3	GTGACTGGAGTTCAGACGTGTGCTCTTCCGATCTGTTGGCTGTGCTCTGGCGGCCTCGG	CT*T*C*TTCTCCTCCGTCGCCATGGCTACGCGGTTAGCACGTANNACTTTAGGCGGTCCTAGCAA/3ddC/
ASAP2	rs2715860	chr2	9388407	G	C	SNP	None	GTGACTGGAGTTCAGACGTGTGCTCTTCCGATCTAAGATGCTGGGCATGAAAGCCCTCT	TG*G*C*AAGGTTTGCAGCATCTCTGGCACGCGGTTAGCACGTANNACTTTAGGCGGTCCTAGCAA/3ddC/
RAP1GAP2	rs55904912	chr17	3026098	G	A	SNP	None	GTGACTGGAGTTCAGACGTGTGCTCTTCCGATCTAAGGGCTTCTCCTTGTTGGGGCAGA	AG*C*T*GGGATTGGATGAGGTCTCAGAACGCGGTTAGCACGTANNACTTTAGGCGGTCCTAGCAA/3ddC/
MOB3A	rs2074894	chr19	2078489	T	C	SNP	None	GTGACTGGAGTTCAGACGTGTGCTCTTCCGATCTTTCTTGTGCAGCTCGAAGCGCTGGG	CA*A*A*CTTGCGCTTGGGGCGGAATGTACGCGGTTAGCACGTANNACTTTAGGCGGTCCTAGCAA/3ddC/
